# Exploring the metabolic profiling of *A. baumannii* for antimicrobial development using genome-scale modelling

**DOI:** 10.1101/2023.09.13.557502

**Authors:** Nantia Leonidou, Yufan Xia, Lea Friedrich, Monika S. Schütz, Andreas Dräger

## Abstract

With the emergence of multidrug-resistant bacteria, the World Health Organization published a catalog of microorganisms urgently needing new antibiotics, with the carbapenem-resistant *Acinetobacter baumannii* designated as “critical”. Such isolates, frequently detected in healthcare settings, pose a global pandemic threat. One way to facilitate a systemic view of bacterial metabolism and allow the development of new therapeutics is to apply constraint-based modelling. Here, we developed a versatile workflow to build high-quality and simulation-ready genome-scale metabolic models. We applied our workflow to create a novel metabolic model for *A. baumannii* and validated its predictive capabilities using experimental nutrient utilization and gene essentiality data. Our analysis showed that our model *i* ACB23LX could recapitulate cellular metabolic phenotypes observed during *in vitro* experiments, while positive biomass production rates were observed and experimentally validated in various growth media. We further defined a minimal set of compounds that increase *A. baumannii* ‘s cellular biomass and identified putative essential genes with no human counterparts, offering novel candidates for future antimicrobial development. Finally, we assembled and curated the first collection of reconstructions for distinct *A. baumannii* strains and analysed their growth characteristics. The presented models are in a standardised and well-curated format, enhancing their usability for multi-strain network reconstruction.
