## Supplementary material for "Exploring the metabolic profiling of *A. baumannii* for antimicrobial development using genome-scale modelling": S1_Table.xlsx

### Sheet: iMinMed
Compound	Exchange Reaction BIGG ID
Calcium	EX_ca2_e
Chloride	EX_cl_e
Cobalt	EX_cobalt2_e
Copper	EX_cu2_e
Iron III	EX_fe3_e
Acetate	EX_ac_e
Potassium	EX_k_e
Magnesium	EX_mg2_e
Manganese	EX_mn2_e
Ammonium	EX_nh4_e
Oxygen	EX_o2_e
Phosphate	EX_pi_e
Sulfate	EX_so4_e
Zinc	EX_zn2_e

### Sheet: M9
Compound	Exchange Reaction BIGG ID
Calcium	EX_ca2_e
Chloride	EX_cl_e
Cobalt	EX_cobalt2_e
Copper	EX_cu2_e
Iron II	EX_fe2_e
Iron III	EX_fe3_e
Accetate	EX_ac_e
Proton	EX_h_e
Water	EX_h2o_e
Potassium	EX_k_e
Magnesium	EX_mg2_e
Manganese	EX_mn2_e
Molybdate	EX_mobd_e
Sodium	EX_na1_e
Ammonium	EX_nh4_e
Nickel	EX_ni2_e
Oxygen	EX_o2_e
Phosphate	EX_pi_e
Sulfate	EX_so4_e
Zinc	EX_zn2_e

### Sheet: LB
Compound	Exchange Reaction BIGG ID
L-alanine	EX_ala__L_e
L-arginine	EX_arg__L_e
L-ascorbate	EX_ascb__L_e
L-asparagine	EX_asn__L_e
L-aspartate	EX_asp__L_e
Biotin	EX_btn_e
Calcium	EX_ca2_e
Cadmium	EX_cd2_e
Choline	EX_chol_e
Chloride	EX_cl_e
Cobalt	EX_cobalt2_e
Cytosine	EX_csn_e
Cooper	EX_cu2_e
L-cysteine	EX_cys__L_e
Iron II	EX_fe2_e
Iron III	EX_fe3_e
L-glutamine	EX_gln__L_e
L-glutamate	EX_glu__L_e
Glycine	EX_gly_e
Guanine	EX_gua_e
Proton	EX_h_e
Water	EX_h2o_e
L-histidine	EX_his__L_e
L-isoleucine	EX_ile__L_e
Potassium	EX_k_e
L-leucine	EX_leu__L_e
L-lysine	EX_lys__L_e
D-mannose	EX_man_e
L-methionine	EX_met__L_e
Magnesium	EX_mg2_e
Manganese	EX_mn2_e
Sodium	EX_na1_e
Nicotinate	EX_nac_e
Ammonium	EX_nh4_e
Nickel	EX_ni2_e
Oxygen	EX_o2_e
L-phenylalanine	EX_phe__L_e
Phosphate	EX_pi_e
L-proline	EX_pro__L_e
L-serine	EX_ser__L_e
Sulfate	EX_so4_e
Thiamin	EX_thm_e
L-threonine	EX_thr__L_e
L-tryprophan	EX_trp__L_e
L-tyrosine	EX_tyr__L_e
Uracil	EX_ura_e
L-valine	EX_val__L_e
Zinc	EX_zn2_e

### Sheet: SNM
Compound	Exchange Reaction BIGG ID
4-Aminobenzoate	EX_4abz_e
L-alanine	EX_ala__L_e
L-arginine	EX_arg__L_e
Biotin	EX_btn_e
Calcium	EX_ca2_e
Cyanocobalamine	EX_cbl1_e
Cyanocobalamine	EX_cbl2_e
Citrate	EX_cit_e
Chloride	EX_cl_e
Cobalt	EX_co2_e
Cytosine	EX_cobalt2_e
Cooper	EX_cu2_e
L-cysteine	EX_cys__L_e
Iron II	EX_fe2_e
Iron III	EX_fe3_e
Fumaric acid	EX_fum_e
D-glucose	EX_glc__D_e
L-glutamate	EX_glu__L_e
Glycine	EX_gly_e
Water	EX_h2o_e
L-histidine	EX_his__L_e
Potassium	EX_k_e
L-leucine	EX_leu__L_e
L-lysine	EX_lys__L_e
Maleic acid	EX_male_e
Magnesium	EX_mg2_e
Manganese	EX_mn2_e
Molybdate	EX_mobd_e
Sodium	EX_na1_e
Nicotinic acid	EX_nac_e
Nickel	EX_ni2_e
Oxygen	EX_o2_e
Ornithine	EX_orn_e
L-phenylalanine	EX_phe__L_e
Phosphate	EX_pi_e
Pantothenate	EX_pnto__R_e
L-proline	EX_pro__L_e
Pyridoxamine	EX_pydam_e
Pyruvate	EX_pyr_e
Riboflavin	EX_ribflv_e
L-serine	EX_ser__L_e
Sulfate	EX_so4_e
Succinic acid	EX_succ_e
Thiamine	EX_thm_e
L-hreonine	EX_thr__L_e
L-tryptophane	EX_trp__L_e
Urea	EX_urea_e
L-valine	EX_val__L_e
Zinc	EX_zn2_e
