## Supplementary material for "Exploring the metabolic profiling of *A. baumannii* for antimicrobial development using genome-scale modelling": S4_Table.xlsx

### Sheet: Sheet 1
Gene ID	Gene Name	Protein Name	EC Numbers
A1S_0156		membrane-bound ATP synthase F1 sector, epsilon-subunit
A1S_0223	ribE	riboflavin synthase alpha chain	2.5.1.9
A1S_0413	ptsP	phosphoenolpyruvate-protein phosphotransferase	2.7.3.9
A1S_0457	dhfr	dihydrofolate reductase	1.5.1.3
A1S_0483	edd	phosphogluconate dehydratase	4.2.1.12
A1S_0484	eda	hypothetical protein, 2-dehydro-3-deoxyphosphogluconate aldolase	4.1.2.14, 4.1.3.42
A1S_0545	ilvC	acetohydroxy acid isomeroreductase	1.1.1.86
A1S_0585	panB	3-methyl-2-oxobutanoate hydroxymethyl transferase	2.1.2.11
A1S_0589		phosphocarrier protein (HPr-like)
A1S_0706		putative hydrolase
A1S_1271		putative chloride transport protein
A1S_1694	aroC	chorismate synthase	4.2.3.5
A1S_2052		hypothetical protein
A1S_2276	aroA	hypothetical protein, EPSP Synthase	1.3.1.43 1.3.1.12 2.5.1.19
A1S_2530	pabC	4-amino-4-deoxychorismate lyase	4.1.3.38
A1S_2697	cysG	multifunctional protein	2.1.1.107 1.3.1.76 4.99.1.4
A1S_2989		putative phospholipase D protein
Absent in humans
