## Supplementary material for "Exploring the metabolic profiling of *A. baumannii* for antimicrobial development using genome-scale modelling": S5_Table.xlsx

### Sheet: Sheet 1
Model	Minimal Medium	Growth rate [mmol/(gDw*h)]
AbyMBEL891	R796	0.000584
AGORA	EX_26dap_M(e)	0.1
	EX_ca2(e)
	EX_cl(e)
	EX_cobalt2(e)
	EX_cu2(e)
	EX_fe2(e)
	EX_fe3(e)
	EX_fru(e)
	EX_glyasn(e)
	EX_k(e)
	EX_mg2(e)
	EX_mn2(e)
	EX_mqn8(e)
	EX_ncam(e)
	EX_pheme(e)
	EX_pi(e)
	EX_sheme(e)
	EX_so4(e)
	EX_spmd(e)
	EX_thm(e)
	EX_zn2(e)
iAB5075	EX_cl_e	0.1
	EX_k_e
	EX_ca2_e
	EX_mg2_e
	EX_mn2_e
	EX_cobalt2_e
	EX_zn2_e
	EX_cu2_e
	EX_o2_e
	EX_fe2_e
	EX_gmp_e
	EX_so4_e
iATCC1906	EX_C00059_e_	0.1
	EX_C00133_e_
	EX_C00007_e_
	EX_C00668_e_
iCN718	EX_tyr__L_e	0.099999
	EX_val__L_e
	EX_o2_e
	EX_adn_e
	EX_dad_2_e
	EX_dgsn_e
	EX_duri_e
	EX_xan_e
	EX_etha_e
	EX_cit_e
	EX_asn__L_e
	EX_cys__L_e
	EX_gln__L_e
	EX_gly_e
	EX_ile__L_e
	EX_leu__L_e
	EX_lys__L_e
	EX_phe__L_e
	EX_trp__L_e
iLP844	EX_cpd09878_e0	0.099999
	EX_cpd11592_e0
