## Supplementary material for "Exploring the metabolic profiling of *A. baumannii* for antimicrobial development using genome-scale modelling": S6_Table.csv

	AbyMBEL891	AGORA	iAB5075	iATCC1906	iCN718	iJS784	iLP844
0		fig|480119.5.peg.2242	ABUW_0947	PROKKA_00814	ABAYE_RS02420		HMPREF0010_00906
1		fig|480119.5.peg.310	ABUW_2873	PROKKA_01628	ABAYE_RS03025		HMPREF0010_01320
2		fig|480119.5.peg.2037	ABUW_2279	PROKKA_01645	ABAYE_RS02880		HMPREF0010_03665
3		fig|480119.5.peg.2184	ABUW_1739	PROKKA_00620	ABAYE_RS01280		HMPREF0010_00077
4		fig|480119.5.peg.2511	ABUW_1014	PROKKA_00449	ABAYE_RS17215		HMPREF0010_03645
5		fig|480119.5.peg.3537	ABUW_0953	PROKKA_01664	ABAYE_RS18860		Unknown117
6		fig|480119.5.peg.3286	ABUW_1728	PROKKA_01104	ABAYE_RS06820		HMPREF0010_00154
7		fig|480119.5.peg.2222	ABUW_0981	PROKKA_01062	ABAYE_RS02090		HMPREF0010_00048
8		fig|480119.5.peg.648	ABUW_3814	PROKKA_02717	ABAYE_RS17635		HMPREF0010_03513
9		fig|480119.5.peg.430	ABUW_1532	PROKKA_00485	ABAYE_RS05125		HMPREF0010_03295
10		fig|480119.5.peg.1281	ABUW_1007	PROKKA_01445	ABAYE_RS15285		HMPREF0010_01923
11		fig|480119.5.peg.2365	ABUW_3467	PROKKA_01220	ABAYE_RS12520		HMPREF0010_01196
12		fig|480119.5.peg.1603	ABUW_2926	PROKKA_01536	ABAYE_RS12515		HMPREF0010_01506
13		fig|480119.5.peg.319	ABUW_0853	PROKKA_01235	ABAYE_RS16260		HMPREF0010_01342
14		fig|480119.5.peg.2418	ABUW_2623	PROKKA_00556	ABAYE_RS15605		HMPREF0010_02508
15		fig|480119.5.peg.2962	ABUW_2242	PROKKA_02186	ABAYE_RS06470		HMPREF0010_03455
16		fig|480119.5.peg.879	ABUW_0286	PROKKA_01288	ABAYE_RS18965		HMPREF0010_01995
17		fig|480119.5.peg.3282	ABUW_0146	PROKKA_00796	ABAYE_RS04960		HMPREF0010_03207
18		fig|480119.5.peg.1870	ABUW_3786	PROKKA_02218	ABAYE_RS06435		HMPREF0010_01499
19		fig|480119.5.peg.2976	ABUW_3463	PROKKA_01455	ABAYE_RS06005		HMPREF0010_00347
20		fig|480119.5.peg.1930	ABUW_2269	PROKKA_01772	ABAYE_RS18870		HMPREF0010_03440
21		fig|480119.5.peg.2831	ABUW_0092	PROKKA_02007	ABAYE_RS08665		HMPREF0010_03514
22		fig|480119.5.peg.3137	ABUW_0285	PROKKA_01456	ABAYE_RS01285		HMPREF0010_02004
23		fig|480119.5.peg.531	ABUW_1002	PROKKA_01340	ABAYE_RS05005		HMPREF0010_01353
24		fig|480119.5.peg.2541	ABUW_2296	PROKKA_00477	ABAYE_RS07250		HMPREF0010_01982
25		fig|480119.5.peg.404	ABUW_3274	PROKKA_00091	ABAYE_RS17125		HMPREF0010_01216
26		fig|480119.5.peg.2314	ABUW_3222	PROKKA_02455	ABAYE_RS03915		Unknown72
27		fig|480119.5.peg.2129	ABUW_3405	PROKKA_02053	ABAYE_RS01060		HMPREF0010_03412
28		fig|480119.5.peg.2460	ABUW_0103	PROKKA_02041	ABAYE_RS18920		HMPREF0010_02344
29		fig|480119.5.peg.3420	ABUW_1333	PROKKA_01320	ABAYE_RS02990		HMPREF0010_02177
30		fig|480119.5.peg.426	ABUW_3089	PROKKA_03204	ABAYE_RS04905		Unknown89
31		fig|480119.5.peg.2709	ABUW_1830	PROKKA_02499	ABAYE_RS17250		HMPREF0010_03366
32		fig|480119.5.peg.674	ABUW_0686	PROKKA_02351	ABAYE_RS15295		HMPREF0010_00433
33		fig|480119.5.peg.1711	ABUW_1743	PROKKA_01925	ABAYE_RS05650		HMPREF0010_03552
34		fig|480119.5.peg.31	ABUW_0147	PROKKA_02984	ABAYE_RS01360		HMPREF0010_02002
35		fig|480119.5.peg.312	ABUW_1613	PROKKA_02373	ABAYE_RS02405		HMPREF0010_03076
36		fig|480119.5.peg.975	ABUW_3650	PROKKA_03462	ABAYE_RS10300		HMPREF0010_01207
37		fig|480119.5.peg.3388	ABUW_1381	PROKKA_01234	ABAYE_RS07990		HMPREF0010_00350
38		fig|480119.5.peg.2389	ABUW_3498	PROKKA_01721	ABAYE_RS00990		HMPREF0010_02263
39		fig|480119.5.peg.2380	ABUW_0819	PROKKA_01293	ABAYE_RS06075		HMPREF0010_00155
40		fig|480119.5.peg.2940	ABUW_2164	PROKKA_00879	ABAYE_RS04130		HMPREF0010_0275900
41		fig|480119.5.peg.2295	ABUW_3295	PROKKA_02657	ABAYE_RS17020		HMPREF0010_03444
42		fig|480119.5.peg.2501	ABUW_1359	PROKKA_02031	ABAYE_RS00840		HMPREF0010_01705
43		fig|480119.5.peg.3532	ABUW_2745	PROKKA_00074	ABAYE_RS01365		HMPREF0010_01380
44		fig|480119.5.peg.839	ABUW_1098	PROKKA_02713	ABAYE_RS04600		HMPREF0010_02140
45		fig|480119.5.peg.2657	spontaneous	PROKKA_00493	ABAYE_RS05165		HMPREF0010_00415
46		fig|480119.5.peg.68	ABUW_1738	PROKKA_02130	ABAYE_RS14875		HMPREF0010_01645
47		fig|480119.5.peg.2353	ABUW_3614	PROKKA_01998	ABAYE_RS04830		Unknown116
48		fig|480119.5.peg.2810	ABUW_3460	PROKKA_00776	ABAYE_RS01355		HMPREF0010_01811
49		fig|480119.5.peg.2408	ABUW_3246	PROKKA_01236	ABAYE_RS15585		HMPREF0010_0275901
50		fig|480119.5.peg.3271	ABUW_1446	PROKKA_01472	ABAYE_RS01955		HMPREF0010_02102
51		fig|480119.5.peg.2285	ABUW_1024	PROKKA_02179	ABAYE_RS06170		HMPREF0010_01715
52		fig|480119.5.peg.2228	ABUW_2648	PROKKA_00227	ABAYE_RS04795		HMPREF0010_02510
53		fig|480119.5.peg.2311	ABUW_2496	PROKKA_03431	ABAYE_RS07255		HMPREF0010_00434
54		fig|480119.5.peg.2294	ABUW_0142	PROKKA_01040	ABAYE_RS15425		HMPREF0010_00840
55		fig|480119.5.peg.3079	ABUW_2649	PROKKA_01825	ABAYE_RS01965		HMPREF0010_02536
56		fig|480119.5.peg.2183	ABUW_3092	PROKKA_00378	ABAYE_RS08660		gapfill2
57		fig|480119.5.peg.1056	ABUW_0587	PROKKA_00451	ABAYE_RS00995		HMPREF0010_00022
58		fig|480119.5.peg.208	ABUW_0059	PROKKA_00892	ABAYE_RS08240		HMPREF0010_00299
59		fig|480119.5.peg.1152	ABUW_2136	PROKKA_03086	ABAYE_RS10675		HMPREF0010_01188
60		fig|480119.5.peg.2453	ABUW_2280	PROKKA_02200	ABAYE_RS19090		HMPREF0010_01208
61		fig|480119.5.peg.2174	ABUW_3133	PROKKA_01364	ABAYE_RS00740		HMPREF0010_02755
62		fig|480119.5.peg.2903	ABUW_0643	PROKKA_01551	ABAYE_RS10665		HMPREF0010_03762
63		fig|480119.5.peg.1368	ABUW_1190	PROKKA_01150	ABAYE_RS03620		HMPREF0010_00356
64		fig|480119.5.peg.2470	ABUW_0089	PROKKA_03248	ABAYE_RS05960		HMPREF0010_03439
65		fig|480119.5.peg.2695	ABUW_1444	PROKKA_03557	ABAYE_RS05305		HMPREF0010_02058
66		fig|480119.5.peg.1742	ABUW_0284	PROKKA_01963	ABAYE_RS10535		HMPREF0010_02509
67		fig|480119.5.peg.2081	ABUW_3355	PROKKA_00901	ABAYE_RS04585		HMPREF0010_00435
68		fig|480119.5.peg.1296	ABUW_3069	PROKKA_01986	ABAYE_RS17535		HMPREF0010_02706
69		fig|480119.5.peg.3604	ABUW_0379	PROKKA_01444	ABAYE_RS05235		HMPREF0010_03498
70		fig|480119.5.peg.3370	ABUW_1687	PROKKA_00401	ABAYE_RS12990		HMPREF0010_00740
71		fig|480119.5.peg.2515	ABUW_0171	PROKKA_02837	ABAYE_RS02500		Unknown64
72		fig|480119.5.peg.785	ABUW_3231	PROKKA_00899	ABAYE_RS17600		HMPREF0010_00815
73		fig|480119.5.peg.2194	ABUW_0296	PROKKA_03429	ABAYE_RS01015		HMPREF0010_00809
74		fig|480119.5.peg.2594	ABUW_0376	PROKKA_00509	ABAYE_RS01960		HMPREF0010_02814
75		fig|480119.5.peg.2683	ABUW_0954	PROKKA_03114	ABAYE_RS11080		HMPREF0010_01381
76		fig|480119.5.peg.2740	ABUW_3552	PROKKA_00557	ABAYE_RS10010		HMPREF0010_02688
77		fig|480119.5.peg.3052	ABUW_2732	PROKKA_00604	ABAYE_RS12850		HMPREF0010_01669
78		fig|480119.5.peg.2818	ABUW_0295	PROKKA_03112	ABAYE_RS08555		HMPREF0010_01909
79		fig|480119.5.peg.1034	ABUW_0990	PROKKA_01970	ABAYE_RS14990		HMPREF0010_00787
80		fig|480119.5.peg.1941	ABUW_1366	PROKKA_02736	ABAYE_RS13000		HMPREF0010_02776
81		fig|480119.5.peg.1879	ABUW_0495	PROKKA_01277	ABAYE_RS15465		HMPREF0010_02165
82		fig|480119.5.peg.3085	ABUW_3548	PROKKA_01292	ABAYE_RS14110		HMPREF0010_01731
83		fig|480119.5.peg.2900	ABUW_2239	PROKKA_00700	ABAYE_RS17645		HMPREF0010_01668
84		fig|480119.5.peg.2355	ABUW_0624	PROKKA_00494	ABAYE_RS15510		HMPREF0010_01296
85		fig|480119.5.peg.3464	ABUW_3613	PROKKA_00285	ABAYE_RS08670		HMPREF0010_01357
86		fig|480119.5.peg.3001	ABUW_1531	PROKKA_02454	ABAYE_RS02010		HMPREF0010_03497
87		fig|480119.5.peg.2346	ABUW_3250	PROKKA_02734	ABAYE_RS08575		HMPREF0010_03391
88		fig|480119.5.peg.2696	ABUW_3886	PROKKA_00822	ABAYE_RS14710		HMPREF0010_03553
89		fig|480119.5.peg.2426	ABUW_0311	PROKKA_02735	ABAYE_RS05065		HMPREF0010_02152
90		fig|480119.5.peg.2617	ABUW_2271	PROKKA_02019	ABAYE_RS06300		HMPREF0010_02131
91		fig|480119.5.peg.3691	ABUW_3296	PROKKA_02039	ABAYE_RS02015		HMPREF0010_03496
92		fig|480119.5.peg.1094	ABUW_1036	PROKKA_00800	ABAYE_RS07485		HMPREF0010_03143
93		fig|480119.5.peg.2847	ABUW_1825	PROKKA_00669			HMPREF0010_03414
94		fig|480119.5.peg.3700	ABUW_0164	PROKKA_00670			HMPREF0010_03664
95		fig|480119.5.peg.845	ABUW_2747	PROKKA_01533			HMPREF0010_00813
96		fig|480119.5.peg.2154	ABUW_1195	PROKKA_03039			HMPREF0010_01368
97		fig|480119.5.peg.1524	ABUW_1097	PROKKA_00392			HMPREF0010_01887
98		fig|480119.5.peg.3551	ABUW_0847	PROKKA_02600			HMPREF0010_03273
99		fig|480119.5.peg.3268	ABUW_0969	PROKKA_01149
100		fig|480119.5.peg.3401	ABUW_0472	PROKKA_01042
101		fig|480119.5.peg.3563	ABUW_3082	PROKKA_02344
102		fig|480119.5.peg.82	ABUW_2749	PROKKA_01443
103		fig|480119.5.peg.3698	ABUW_0502	PROKKA_00513
104		fig|480119.5.peg.2934	ABUW_2258	PROKKA_03367
105		fig|480119.5.peg.3280	ABUW_3022	PROKKA_02651
106		fig|480119.5.peg.2848	ABUW_3838
107		fig|480119.5.peg.2455	ABUW_1026
108		fig|480119.5.peg.2853	ABUW_0039
109		fig|480119.5.peg.3730	ABUW_3630
110		fig|480119.5.peg.2666	ABUW_2471
111		fig|480119.5.peg.2958	ABUW_0163
112		fig|480119.5.peg.1936	ABUW_3861
113		fig|480119.5.peg.2711	ABUW_0152
114		fig|480119.5.peg.2438	ABUW_1826
115		fig|480119.5.peg.2517	ABUW_0698
116		fig|480119.5.peg.8	ABUW_0148
117		fig|480119.5.peg.2439	ABUW_3885
118		fig|480119.5.peg.2682	ABUW_0529
119		fig|480119.5.peg.2704	ABUW_3652
120		fig|480119.5.peg.2582	ABUW_3462
121		fig|480119.5.peg.1836	ABUW_0094
122		fig|480119.5.peg.2786	ABUW_1122
123		fig|480119.5.peg.2518	ABUW_2257
124		fig|480119.5.peg.673	ABUW_3451
125		fig|480119.5.peg.408
126		fig|480119.5.peg.2155
127		fig|480119.5.peg.3049
128		fig|480119.5.peg.2148
129		fig|480119.5.peg.3089
130		fig|480119.5.peg.2534
131		fig|480119.5.peg.2550
132		fig|480119.5.peg.3699
133		fig|480119.5.peg.479
134		fig|480119.5.peg.682
135		fig|480119.5.peg.3665
136		fig|480119.5.peg.3502
137		fig|480119.5.peg.1588
138		fig|480119.5.peg.3427
139		fig|480119.5.peg.2258
140		fig|480119.5.peg.2569
141		fig|480119.5.peg.3088
142		fig|480119.5.peg.2792
143		fig|480119.5.peg.2999
144		fig|480119.5.peg.3693
145		fig|480119.5.peg.1129
146		fig|480119.5.peg.1764
147		fig|480119.5.peg.444
148		fig|480119.5.peg.1738
149		fig|480119.5.peg.285
150		fig|480119.5.peg.882
151		fig|480119.5.peg.3025
152		fig|480119.5.peg.2134
153		fig|480119.5.peg.3706
154		fig|480119.5.peg.3731
155		fig|480119.5.peg.2767
156		fig|480119.5.peg.3567
157		fig|480119.5.peg.2906
158		fig|480119.5.peg.1374
159		fig|480119.5.peg.2018
160		fig|480119.5.peg.2266
161		fig|480119.5.peg.2722
162		fig|480119.5.peg.133
163		fig|480119.5.peg.2910
164		fig|480119.5.peg.945
165		fig|480119.5.peg.2887
166		fig|Unknown
167		fig|480119.5.peg.916
168		fig|480119.5.peg.3397
169		fig|480119.5.peg.1832
170		fig|480119.5.peg.910
171		fig|480119.5.peg.2338
172		fig|480119.5.peg.2603
173		fig|480119.5.peg.824
174		fig|480119.5.peg.529
175		fig|480119.5.peg.3486
176		fig|480119.5.peg.872
177		fig|480119.5.peg.2265
178		fig|480119.5.peg.639
179		fig|480119.5.peg.2909
180		fig|480119.5.peg.1631
181		fig|480119.5.peg.3623
182		fig|480119.5.peg.2472
183		fig|480119.5.peg.2495
184		fig|480119.5.peg.2667
185		fig|480119.5.peg.378
186		fig|480119.5.peg.2468
187		fig|480119.5.peg.3493
188		fig|480119.5.peg.3264
189		fig|480119.5.peg.2005
190		fig|480119.5.peg.3238
191		fig|480119.5.peg.3176
192		fig|480119.5.peg.2063
193		fig|480119.5.peg.1236
194		fig|480119.5.peg.1891
195		fig|480119.5.peg.2113
196		fig|480119.5.peg.120
197		fig|480119.5.peg.2459
198		fig|480119.5.peg.2885
199		fig|480119.5.peg.169
200		fig|480119.5.peg.1967
201		fig|480119.5.peg.1260
